# Population-scale variability at short tandem repeat loci reveals pathogenicity signature

**DOI:** 10.1101/2025.01.06.631535

**Authors:** Matt C. Danzi, Isaac R. L. Xu, Sarah Fazal, Egor Dolzhenko, David Pellerin, Ben Weisburd, Liedewei Van de Vondel, Chloe Reuter, Jacinda B. Sampson, Chiara Folland, Carolin K. Scriba, Gavin Monahan, Phillipa J. Lamont, Julie Wertz, Adriana Rebelo, Sophia B. Gibson, Daniel G. Calame, Haloom Rafehi, Penny Snell, Kate Kotschet, Kayli C. Davies, Igor Stevanovski, Ira W. Deveson, Danny E. Miller, Chia-Lin Wei, Jane Grimwood, Donna M. Muzny, Niall Lennon, Melanie Bahlo, Paul J. Lockhart, Matthew Wheeler, Anne O’Donnell-Luria, Stefan Wuchty, Gianina Ravenscroft, Michael A. Eberle, Kiran V. Garimella, Fritz J. Sedlazeck, Michael E. Talkowski, Michael C. Schatz, Evan E. Eichler, All of Us Research Program Long Read Working Group, Stephan Zuchner

**Author notes:** **Corresponding authors** Matt C. Danzi, PhD and Stephan Zuchner, MD, PhD. Contributed equally (Matt C. Danzi, Isaac R. L. Xu). Address: Dr. John T. Macdonald Foundation Department of Human Genetics and John P. Hussman Institute for Human Genomics, University of Miami Miller School of Medicine, 1501 NW 10^th^ Avenue, Miami, FL, 33136, USA.

## Abstract

Short tandem repeat (STR) instability is a major cause of disease association, yet their full length-distributions and sequence content have been difficult to resolve with short-read sequencing. By analyzing long-read sequencing genomes from 2,645 participants of the *All of Us* Research Program, we establish a comprehensive STR resource of 23 billion alleles covering a catalog of 4.4 million loci. We find that known disease-associated STR loci exhibit markedly elevated allelic variability relative to genome-wide distributions, which is most pronounced when based on the length of uninterrupted, pure repeat motifs (Odds Ratio: 244, p=1.62e-29). We establish the Pure Length Variability Index (PLVI) as a measure of this instability, which is robust across ancestries and replicated in 500 samples from the 1000 Genomes Project (Odds Ratio: 84, p=2.72e-28). To illustrate, we identify 55 unstable coding CAG and 5’-UTR CGG STR loci with this metric, 60% of which have not been associated with disease. From this set, we document potential pathogenic repeat expansions for *FAM193B* and *EP400* by integrating PLVI with single-genome length outlier analysis. These data establish a population-scale framework for STR discovery in rare and common diseases using long-read sequencing cohorts.
