## Supplementary File 1 for "Population-scale variability at short tandem repeat loci reveals pathogenicity signature"

geneName	TRID	N	0thPercentile	1stPercentile	5thPercentile	10thPercentile	15thPercentile	20thPercentile	25thPercentile	30thPercentile	35thPercentile	40thPercentile	45thPercentile	50thPercentile	55thPercentile	60thPercentile	65thPercentile	70thPercentile	75thPercentile	80thPercentile	85thPercentile	90thPercentile	95thPercentile	99thPercentile	99.9thPercentile	100thPercentile
ABCD3	1-94418421-94418442-GCC	1086	15.0	21.0	21.0	21.0	21.0	21.0	21.0	21.0	21.0	21.0	21.0	21.0	21.0	21.0	21.0	21.0	21.0	21.0	21.0	21.0	21.0	33.0	81.0	84.0
AFF2	X-148500610-148500625-GCC,X-148500697-148500712-GCCGC,X-148500732-148500742-CCG,X-148500743-148500753-GCC	896	119.0	125.0	140.0	143.0	143.0	143.0	143.0	143.0	146.0	146.0	146.0	149.0	152.0	152.0	152.0	155.0	155.0	158.0	161.0	164.0	170.0	182.0	236.0	245.0
AFF3	2-100104798-100104822-GCC	1086	12.0	12.0	12.0	12.0	24.0	24.0	24.0	24.0	24.0	24.0	24.0	24.0	24.0	24.0	24.0	24.0	24.0	30.0	33.0	48.0	60.0	87.0	120.0	126.0
AR	X-67545306-67545318-TGC,X-67545400-67545419-GCA	896	74.0	89.0	98.0	101.0	101.0	104.0	107.0	107.0	110.0	110.0	113.0	113.0	116.0	116.0	116.0	119.0	119.0	122.0	122.0	125.0	128.0	134.0	149.0	161.0
ARX	X-25013529-25013565-NGC	896	36.0	36.0	36.0	36.0	36.0	36.0	36.0	36.0	36.0	36.0	36.0	36.0	36.0	36.0	36.0	36.0	36.0	36.0	36.0	36.0	36.0	36.0	36.0	36.0
ARX	X-25013649-25013697-NGC	896	42.0	48.0	48.0	48.0	48.0	48.0	48.0	48.0	48.0	48.0	48.0	48.0	48.0	48.0	48.0	48.0	48.0	48.0	48.0	48.0	48.0	48.0	48.0	51.0
ATN1	12-6936716-6936773-CAG	1086	27.0	36.0	36.0	39.0	42.0	45.0	48.0	48.0	51.0	51.0	51.0	57.0	57.0	57.0	57.0	57.0	57.0	57.0	60.0	60.0	63.0	72.0	78.0	96.0
ATXN1	6-16327633-16327723-TGC	1086	45.0	63.0	81.0	84.0	87.0	87.0	90.0	90.0	90.0	90.0	93.0	93.0	93.0	93.0	93.0	93.0	93.0	96.0	96.0	99.0	102.0	108.0	111.0	114.0
ATXN10	22-45795354-45795424-ATTCT	1086	35.0	55.0	60.0	60.0	60.0	65.0	65.0	65.0	65.0	65.0	70.0	70.0	70.0	70.0	70.0	70.0	75.0	75.0	75.0	80.0	85.0	105.0	6419.0	6771.0
ATXN2	12-111598949-111599018-GCT	1086	45.0	63.0	66.0	66.0	66.0	66.0	66.0	66.0	66.0	66.0	66.0	66.0	66.0	66.0	66.0	66.0	66.0	66.0	69.0	69.0	69.0	81.0	93.0	96.0
ATXN3	14-92071010-92071040-CTG	1086	29.0	30.0	30.0	30.0	30.0	30.0	48.0	51.0	54.0	57.0	57.0	57.0	57.0	57.0	57.0	60.0	69.0	69.0	69.0	75.0	84.0	93.0	110.0	126.0
ATXN7	3-63912684-63912714-GCA	1086	21.0	21.0	30.0	30.0	30.0	30.0	30.0	30.0	30.0	30.0	30.0	30.0	30.0	30.0	30.0	30.0	33.0	33.0	36.0	36.0	39.0	42.0	51.0	54.0
ATXN8OS	13-70139353-70139383-CTA,13-70139383-70139428-CTG	1086	44.0	56.0	56.0	56.0	59.0	71.0	71.0	71.0	71.0	72.0	74.0	74.0	74.0	77.0	77.0	77.0	80.0	83.0	83.0	86.0	92.0	206.0	785.0	2821.0
BEAN1	16-66490398-66490453-TAAAA	1086	42.0	57.0	57.0	57.0	72.0	72.0	77.0	77.0	82.0	82.0	87.0	87.0	92.0	92.0	97.0	97.0	102.0	107.0	117.0	274.0	284.0	2778.0	5686.0	6701.0
C9orf72	9-27573528-27573546-GGCCCC	1086	6.0	12.0	12.0	12.0	12.0	12.0	12.0	12.0	12.0	12.0	12.0	12.0	24.0	30.0	36.0	37.0	42.0	42.0	48.0	48.0	60.0	84.0	132.0	138.0
CACNA1A	19-13207858-13207897-CTG	1086	12.0	12.0	21.0	33.0	33.0	33.0	33.0	33.0	33.0	33.0	33.0	33.0	36.0	36.0	36.0	39.0	39.0	39.0	39.0	39.0	42.0	42.0	45.0	45.0
CBL	11-119206289-119206322-CGG	1086	18.0	24.0	24.0	33.0	33.0	33.0	33.0	33.0	33.0	33.0	33.0	33.0	33.0	33.0	33.0	33.0	33.0	36.0	36.0	39.0	45.0	60.0	96.0	105.0
MIR7-2	15-88569433-88569452-TTTG	1086	15.0	19.0	19.0	19.0	19.0	19.0	19.0	19.0	19.0	19.0	19.0	19.0	19.0	19.0	19.0	19.0	19.0	19.0	19.0	19.0	19.0	19.0	19.0	19.0
CNBP	3-129172576-129172656-CAGG,3-129172656-129172696-CAGA,3-129172691-129172693-AC,3-129172696-129172732-CA	1086	82.0	110.0	124.0	126.0	128.0	130.0	132.0	134.0	136.0	136.0	138.0	138.0	138.0	140.0	140.0	140.0	142.0	142.0	146.0	150.0	156.0	180.0	240.0	428.0
COMP	19-18786034-18786049-GTC	1086	15.0	15.0	15.0	15.0	15.0	15.0	15.0	15.0	15.0	15.0	15.0	15.0	15.0	15.0	15.0	15.0	15.0	15.0	15.0	15.0	15.0	15.0	15.0	17.0
DAB1	1-57367043-57367118-AAAAT	1086	35.0	35.0	40.0	40.0	40.0	45.0	50.0	55.0	60.0	60.0	60.0	65.0	65.0	65.0	65.0	70.0	70.0	75.0	80.0	90.0	115.0	1033.0	4230.0	4459.0
DMPK	19-45770204-45770264-CAG	1086	15.0	15.0	15.0	15.0	15.0	15.0	15.0	30.0	33.0	33.0	33.0	36.0	36.0	36.0	39.0	39.0	39.0	39.0	42.0	42.0	63.0	81.0	114.0	120.0
FGF14	13-102161566-102161579-AAGA,13-102161574-102161724-AAG,13-102161829-102161844-A	1086	157.0	160.0	160.0	163.0	163.0	163.0	163.0	163.0	163.0	166.0	172.0	183.0	184.0	187.0	193.0	202.0	208.0	239.0	259.0	307.0	576.0	1057.0	1102.0	1490.0
FMR1	X-147912050-147912110-CGG	896	42.0	60.0	66.0	75.0	87.0	87.0	87.0	87.0	87.0	90.0	90.0	90.0	90.0	90.0	90.0	90.0	90.0	93.0	93.0	96.0	117.0	147.0	237.0	258.0
FOXL2	3-138946020-138946062-NGC	1086	42.0	42.0	42.0	42.0	42.0	42.0	42.0	42.0	42.0	42.0	42.0	42.0	42.0	42.0	42.0	42.0	42.0	42.0	42.0	42.0	42.0	42.0	42.0	42.0
FXN	9-69037286-69037304-GAA	1086	16.0	17.0	23.0	24.0	24.0	24.0	25.0	26.0	27.0	27.0	27.0	27.0	28.0	29.0	29.0	29.0	29.0	29.0	30.0	46.0	57.0	76.0	300.0	1062.0
GIPC1	19-14496041-14496074-CCG	1086	15.0	24.0	30.0	30.0	30.0	30.0	30.0	33.0	33.0	33.0	33.0	33.0	33.0	33.0	33.0	36.0	36.0	36.0	36.0	39.0	48.0	69.0	120.0	177.0
GLS	2-190880872-190880920-GCA	1086	18.0	24.0	24.0	24.0	24.0	24.0	27.0	30.0	30.0	39.0	42.0	42.0	42.0	42.0	42.0	45.0	45.0	45.0	48.0	51.0	54.0	66.0	78.0	87.0
HOXD13	2-176093058-176093103-GCG	1086	21.0	45.0	45.0	45.0	45.0	45.0	45.0	45.0	45.0	45.0	45.0	45.0	45.0	45.0	45.0	45.0	45.0	45.0	45.0	45.0	45.0	45.0	45.0	48.0
HTT	4-3074876-3074933-CAG,4-3074927-3074936-CAA,4-3074939-3074966-CCG,4-3074966-3074972-CCT,4-3074983-3074994-GCC,4-3075029-3075040-CCG	1086	137.0	146.0	152.0	155.0	158.0	158.0	158.0	161.0	161.0	161.0	164.0	164.0	167.0	167.0	167.0	167.0	170.0	173.0	173.0	179.0	185.0	200.0	212.0	215.0
JPH3	16-87604287-87604329-CTG	1086	18.0	33.0	39.0	42.0	42.0	42.0	42.0	42.0	42.0	42.0	42.0	42.0	45.0	45.0	45.0	48.0	48.0	48.0	48.0	51.0	54.0	57.0	84.0	90.0
LRP12	8-104588961-104589000-CGA	1086	21.0	21.0	24.0	33.0	36.0	36.0	36.0	36.0	36.0	39.0	39.0	39.0	42.0	45.0	48.0	48.0	48.0	48.0	54.0	54.0	54.0	63.0	78.0	111.0
MARCHF6	5-10356346-10356411-ATTTT	1086	45.0	50.0	60.0	60.0	65.0	65.0	65.0	65.0	65.0	65.0	70.0	70.0	70.0	70.0	70.0	70.0	70.0	70.0	75.0	75.0	80.0	90.0	5971.0	6670.0
NOP56	20-2652733-2652757-GGCCTG,20-2652757-2652775-CGCCTG	1086	84.0	90.0	90.0	90.0	90.0	90.0	96.0	96.0	96.0	102.0	102.0	102.0	102.0	102.0	102.0	102.0	108.0	108.0	108.0	114.0	120.0	132.0	132.0	132.0
NOTCH2NLC	1-149390802-149390841-GGC	1086	21.0	33.0	39.0	42.0	45.0	45.0	51.0	54.0	54.0	57.0	57.0	60.0	60.0	60.0	63.0	63.0	63.0	66.0	69.0	75.0	81.0	93.0	123.0	239.0
NUTM2B-AS1	10-79826383-79826404-GGC	1084	15.0	15.0	21.0	21.0	21.0	21.0	21.0	30.0	30.0	30.0	30.0	30.0	30.0	30.0	30.0	30.0	30.0	30.0	33.0	42.0	42.0	48.0	57.0	57.0
PABPN1	14-23321472-23321490-GCG	1086	18.0	18.0	18.0	18.0	18.0	18.0	18.0	18.0	18.0	18.0	18.0	18.0	18.0	18.0	18.0	18.0	18.0	18.0	18.0	18.0	18.0	18.0	21.0	21.0
PHOX2B	4-41745972-41746032-GCN	1086	39.0	45.0	60.0	60.0	60.0	60.0	60.0	60.0	60.0	60.0	60.0	60.0	60.0	60.0	60.0	60.0	60.0	60.0	60.0	60.0	60.0	60.0	60.0	66.0
PPP2R2B	5-146878727-146878757-GCT	1086	15.0	27.0	27.0	30.0	30.0	30.0	30.0	30.0	30.0	30.0	30.0	30.0	39.0	39.0	39.0	39.0	42.0	45.0	45.0	48.0	48.0	57.0	75.0	78.0
RFC1	4-39348424-39348479-AAAAG	1086	30.0	40.0	40.0	45.0	45.0	50.0	50.0	50.0	50.0	55.0	55.0	55.0	60.0	75.0	127.0	263.0	394.0	478.0	537.0	590.0	669.0	2386.0	4417.0	5051.0
RILPL1	12-123533720-123533750-GGC	1086	15.0	30.0	30.0	30.0	30.0	30.0	30.0	30.0	30.0	30.0	30.0	30.0	30.0	30.0	30.0	30.0	30.0	30.0	30.0	30.0	30.0	36.0	45.0	45.0
RUNX2	6-45422750-45422792-GCN	1086	5.0	24.0	42.0	42.0	42.0	42.0	42.0	42.0	42.0	42.0	42.0	42.0	42.0	42.0	42.0	42.0	42.0	42.0	42.0	42.0	42.0	42.0	63.0	69.0
SAMD12	8-118366812-118366918-AAAAT	1086	59.0	59.0	74.0	79.0	79.0	84.0	96.0	96.0	96.0	96.0	96.0	101.0	106.0	106.0	111.0	111.0	111.0	111.0	116.0	116.0	121.0	161.0	5330.0	6871.0
SOX3	X-140504316-140504361-NGC	896	27.0	45.0	45.0	45.0	45.0	45.0	45.0	45.0	45.0	45.0	45.0	45.0	45.0	45.0	45.0	45.0	45.0	45.0	45.0	45.0	45.0	45.0	48.0	48.0
STARD7	2-96197066-96197121-AAAAT	1086	35.0	45.0	50.0	50.0	55.0	55.0	55.0	55.0	55.0	55.0	60.0	60.0	60.0	65.0	65.0	70.0	70.0	75.0	80.0	103.0	128.0	520.0	5618.0	7882.0
TBP	6-170561906-170562017-GCA	1086	72.0	90.0	96.0	99.0	102.0	102.0	102.0	105.0	105.0	105.0	108.0	108.0	108.0	108.0	108.0	108.0	111.0	111.0	111.0	111.0	114.0	117.0	129.0	132.0
TCF4	18-55586155-55586227-CAG	1086	30.0	33.0	33.0	33.0	33.0	33.0	33.0	42.0	42.0	42.0	45.0	48.0	51.0	51.0	51.0	51.0	57.0	66.0	72.0	75.0	93.0	246.0	519.0	2568.0
THAP11	16-67842863-67842950-CAG	1086	57.0	75.0	84.0	84.0	84.0	84.0	84.0	87.0	87.0	87.0	87.0	87.0	87.0	87.0	87.0	87.0	87.0	87.0	87.0	87.0	87.0	93.0	114.0	114.0
XYLT1	16-17470907-17470922-GCC	1086	220.0	235.0	247.0	247.0	247.0	253.0	253.0	253.0	253.0	253.0	253.0	253.0	253.0	256.0	256.0	256.0	256.0	259.0	262.0	268.0	280.0	295.0	331.0	412.0
YEATS2	3-183712187-183712222-TTTTA	1086	20.0	35.0	35.0	35.0	35.0	35.0	35.0	35.0	35.0	40.0	40.0	45.0	45.0	50.0	70.0	80.0	173.0	188.0	192.0	193.0	193.0	198.0	208.0	218.0
ZFHX3	16-72787694-72787757-GCC	1086	39.0	54.0	60.0	60.0	60.0	63.0	63.0	63.0	63.0	63.0	63.0	63.0	63.0	63.0	63.0	63.0	63.0	63.0	63.0	63.0	66.0	69.0	72.0	72.0
ZIC2	13-99985448-99985493-GCN	1086	33.0	45.0	45.0	45.0	45.0	45.0	45.0	45.0	45.0	45.0	45.0	45.0	45.0	45.0	45.0	45.0	45.0	45.0	45.0	45.0	45.0	45.0	51.0	51.0
ZNF713	7-55887600-55887639-GCG,7-55887713-55887809-GGCGGAGGCGGGG,7-55887803-55887847-GGGCGGC,7-55887839-55887856-GGC,7-55887848-55887870-GGCGGCG,7-55887862-55887888-GGC,7-55887871-55887903-GGCGGCGGCGGCGGCG,7-55887887-55887904-GGC	1086	145.0	154.0	157.0	169.0	171.0	175.0	185.0	189.0	193.0	196.0	197.0	203.0	207.0	213.0	214.0	222.0	229.0	254.0	272.0	289.0	305.0	337.0	361.0	1924.0
