## Supplementary File 2 for "Population-scale variability at short tandem repeat loci reveals pathogenicity signature"

geneName	TRID	LPS_Motif	N_motif	0thPercentile	1stPercentile	5thPercentile	10thPercentile	15thPercentile	20thPercentile	25thPercentile	30thPercentile	35thPercentile	40thPercentile	45thPercentile	50thPercentile	55thPercentile	60thPercentile	65thPercentile	70thPercentile	75thPercentile	80thPercentile	85thPercentile	90thPercentile	95thPercentile	99thPercentile	99.9thPercentile	100thPercentile
ABCD3	1-94418421-94418442-GCC	CCG	1086	15.0	15.0	21.0	21.0	21.0	21.0	21.0	21.0	21.0	21.0	21.0	21.0	21.0	21.0	21.0	21.0	21.0	21.0	21.0	21.0	21.0	33.0	81.0	84.0
AFF2	X-148500610-148500625-GCC,X-148500697-148500712-GCCGC,X-148500732-148500742-CCG,X-148500743-148500753-GCC	CCG	896	21.0	30.0	42.0	45.0	45.0	45.0	45.0	45.0	48.0	48.0	48.0	51.0	54.0	54.0	54.0	57.0	57.0	60.0	63.0	66.0	72.0	84.0	138.0	147.0
AFF3	2-100104798-100104822-GCC	CCG	1086	12.0	12.0	12.0	12.0	24.0	24.0	24.0	24.0	24.0	24.0	24.0	24.0	24.0	24.0	24.0	24.0	24.0	30.0	33.0	48.0	60.0	87.0	120.0	126.0
AR	X-67545306-67545318-TGC,X-67545400-67545419-GCA	AGC	896	30.0	45.0	54.0	57.0	57.0	60.0	63.0	63.0	66.0	66.0	69.0	69.0	72.0	72.0	72.0	75.0	75.0	78.0	78.0	81.0	84.0	90.0	105.0	117.0
ARX	X-25013529-25013565-NGC	CGG	1	9.0	9.0	9.0	9.0	9.0	9.0	9.0	9.0	9.0	9.0	9.0	9.0	9.0	9.0	9.0	9.0	9.0	9.0	9.0	9.0	9.0	9.0	9.0	9.0
ARX	X-25013649-25013697-NGC	CCG	896	24.0	30.0	30.0	30.0	30.0	30.0	30.0	30.0	30.0	30.0	30.0	30.0	30.0	30.0	30.0	30.0	30.0	30.0	30.0	30.0	30.0	30.0	30.0	33.0
ATN1	12-6936716-6936773-CAG	AGC	1086	15.0	24.0	24.0	27.0	30.0	33.0	36.0	36.0	36.0	39.0	39.0	45.0	45.0	45.0	45.0	45.0	45.0	45.0	48.0	48.0	51.0	60.0	66.0	84.0
ATXN1	6-16327633-16327723-TGC	CTG	1086	30.0	39.0	42.0	42.0	42.0	42.0	42.0	42.0	42.0	45.0	45.0	45.0	45.0	45.0	45.0	45.0	45.0	48.0	48.0	48.0	51.0	60.0	69.0	78.0
ATXN10	22-45795354-45795424-ATTCT	CTGTT	1	1145.0	1145.0	1145.0	1145.0	1145.0	1145.0	1145.0	1145.0	1145.0	1145.0	1145.0	1145.0	1145.0	1145.0	1145.0	1145.0	1145.0	1145.0	1145.0	1145.0	1145.0	1145.0	1145.0	1145.0
ATXN10	22-45795354-45795424-ATTCT	ATTCT	1085	35.0	50.0	60.0	60.0	60.0	65.0	65.0	65.0	65.0	65.0	65.0	70.0	70.0	70.0	70.0	70.0	70.0	75.0	75.0	75.0	80.0	95.0	1420.0	3135.0
ATXN2	12-111598949-111599018-GCT	CTG	1086	24.0	24.0	24.0	24.0	24.0	24.0	24.0	24.0	24.0	24.0	24.0	24.0	24.0	24.0	24.0	39.0	39.0	39.0	39.0	39.0	42.0	69.0	84.0	96.0
ATXN3	14-92071010-92071040-CTG	CTG	1086	24.0	24.0	24.0	24.0	24.0	24.0	42.0	45.0	48.0	51.0	51.0	51.0	51.0	51.0	51.0	54.0	63.0	63.0	63.0	66.0	78.0	87.0	93.0	120.0
ATXN7	3-63912684-63912714-GCA	AGC	1086	15.0	15.0	30.0	30.0	30.0	30.0	30.0	30.0	30.0	30.0	30.0	30.0	30.0	30.0	30.0	30.0	30.0	33.0	36.0	36.0	36.0	39.0	51.0	51.0
ATXN8OS	13-70139353-70139383-CTA,13-70139383-70139428-CTG	CTG	1066	27.0	27.0	27.0	30.0	36.0	36.0	36.0	36.0	36.0	42.0	45.0	45.0	45.0	45.0	45.0	45.0	48.0	48.0	51.0	57.0	63.0	132.0	738.0	1026.0
ATXN8OS	13-70139353-70139383-CTA,13-70139383-70139428-CTG	ACT	20	27.0	27.0	27.0	27.0	27.0	27.0	30.0	30.0	30.0	30.0	30.0	30.0	30.0	30.0	30.0	36.0	36.0	39.0	39.0	48.0	54.0	54.0	54.0	54.0
BEAN1	16-66490398-66490453-TAAAA	AAAAT	1072	25.0	40.0	40.0	40.0	45.0	50.0	55.0	60.0	60.0	65.0	65.0	70.0	70.0	75.0	75.0	80.0	80.0	85.0	85.0	90.0	115.0	935.0	1690.0	2295.0
BEAN1	16-66490398-66490453-TAAAA	AATAC	4	180.0	180.0	180.0	180.0	180.0	925.0	925.0	925.0	925.0	925.0	925.0	1270.0	1270.0	1270.0	1270.0	1270.0	1270.0	1270.0	2505.0	2505.0	2505.0	2505.0	2505.0	2505.0
BEAN1	16-66490398-66490453-TAAAA	AAACT	1	60.0	60.0	60.0	60.0	60.0	60.0	60.0	60.0	60.0	60.0	60.0	60.0	60.0	60.0	60.0	60.0	60.0	60.0	60.0	60.0	60.0	60.0	60.0	60.0
BEAN1	16-66490398-66490453-TAAAA	AAAACAAAAT	1	160.0	160.0	160.0	160.0	160.0	160.0	160.0	160.0	160.0	160.0	160.0	160.0	160.0	160.0	160.0	160.0	160.0	160.0	160.0	160.0	160.0	160.0	160.0	160.0
BEAN1	16-66490398-66490453-TAAAA	AACAT	7	150.0	150.0	150.0	150.0	150.0	150.0	150.0	150.0	150.0	150.0	160.0	160.0	160.0	165.0	165.0	165.0	165.0	165.0	165.0	165.0	175.0	175.0	175.0	175.0
BEAN1	16-66490398-66490453-TAAAA	AAAATAACAT	1	70.0	70.0	70.0	70.0	70.0	70.0	70.0	70.0	70.0	70.0	70.0	70.0	70.0	70.0	70.0	70.0	70.0	70.0	70.0	70.0	70.0	70.0	70.0	70.0
C9orf72	9-27573528-27573546-GGCCCC	CCCCGG	1086	6.0	12.0	12.0	12.0	12.0	12.0	12.0	12.0	12.0	12.0	12.0	12.0	24.0	30.0	36.0	36.0	42.0	42.0	48.0	48.0	60.0	84.0	132.0	138.0
CACNA1A	19-13207858-13207897-CTG	CTG	1086	12.0	12.0	21.0	33.0	33.0	33.0	33.0	33.0	33.0	33.0	33.0	33.0	36.0	36.0	36.0	39.0	39.0	39.0	39.0	39.0	42.0	42.0	45.0	45.0
CBL	11-119206289-119206322-CGG	CGG	1086	18.0	21.0	24.0	27.0	27.0	27.0	30.0	33.0	33.0	33.0	33.0	33.0	33.0	33.0	33.0	33.0	33.0	36.0	36.0	39.0	42.0	57.0	96.0	105.0
MIR7-2	15-88569433-88569452-TTTG	GTTT	1086	12.0	16.0	16.0	16.0	16.0	16.0	16.0	16.0	16.0	16.0	16.0	16.0	16.0	16.0	16.0	16.0	16.0	16.0	16.0	16.0	16.0	16.0	16.0	16.0
CNBP	3-129172576-129172656-CAGG,3-129172656-129172696-CAGA,3-129172691-129172693-AC,3-129172696-129172732-CA	AGGC	57	32.0	32.0	36.0	40.0	40.0	44.0	44.0	44.0	44.0	48.0	48.0	52.0	52.0	56.0	56.0	60.0	64.0	64.0	72.0	76.0	88.0	144.0	356.0	356.0
CNBP	3-129172576-129172656-CAGG,3-129172656-129172696-CAGA,3-129172691-129172693-AC,3-129172696-129172732-CA	ACAG	151	32.0	32.0	32.0	36.0	36.0	36.0	36.0	36.0	36.0	36.0	40.0	40.0	40.0	40.0	40.0	40.0	40.0	40.0	40.0	44.0	48.0	52.0	56.0	56.0
CNBP	3-129172576-129172656-CAGG,3-129172656-129172696-CAGA,3-129172691-129172693-AC,3-129172696-129172732-CA	AC	878	30.0	30.0	30.0	34.0	36.0	38.0	40.0	40.0	40.0	42.0	42.0	42.0	42.0	42.0	44.0	44.0	44.0	44.0	46.0	46.0	48.0	52.0	56.0	56.0
COMP	19-18786034-18786049-GTC	CGT	1086	15.0	15.0	15.0	15.0	15.0	15.0	15.0	15.0	15.0	15.0	15.0	15.0	15.0	15.0	15.0	15.0	15.0	15.0	15.0	15.0	15.0	15.0	15.0	15.0
DAB1	1-57367043-57367118-AAAAT	AAAAT	1086	35.0	35.0	40.0	40.0	40.0	45.0	50.0	55.0	60.0	60.0	60.0	65.0	65.0	65.0	65.0	70.0	70.0	70.0	80.0	90.0	110.0	830.0	2775.0	3395.0
DMPK	19-45770204-45770264-CAG	AGC	1086	15.0	15.0	15.0	15.0	15.0	15.0	15.0	30.0	33.0	33.0	33.0	36.0	36.0	36.0	39.0	39.0	39.0	39.0	42.0	42.0	63.0	81.0	114.0	120.0
FGF14	13-102161566-102161579-AAGA,13-102161574-102161724-AAG,13-102161829-102161844-A	AAG	1085	21.0	24.0	24.0	27.0	27.0	27.0	27.0	27.0	27.0	30.0	36.0	48.0	48.0	51.0	54.0	63.0	66.0	69.0	75.0	81.0	120.0	345.0	612.0	717.0
FGF14	13-102161566-102161579-AAGA,13-102161574-102161724-AAG,13-102161829-102161844-A	AGG	1	126.0	126.0	126.0	126.0	126.0	126.0	126.0	126.0	126.0	126.0	126.0	126.0	126.0	126.0	126.0	126.0	126.0	126.0	126.0	126.0	126.0	126.0	126.0	126.0
FMR1	X-147912050-147912110-CGG	CGG	896	27.0	27.0	27.0	27.0	27.0	27.0	27.0	30.0	30.0	30.0	30.0	30.0	30.0	30.0	30.0	30.0	30.0	36.0	54.0	60.0	75.0	120.0	177.0	198.0
FXN	9-69037286-69037304-GAA	AAG	1085	15.0	15.0	21.0	24.0	24.0	24.0	24.0	24.0	24.0	27.0	27.0	27.0	27.0	27.0	27.0	27.0	27.0	27.0	27.0	42.0	54.0	72.0	183.0	195.0
FXN	9-69037286-69037304-GAA	AGG	1	93.0	93.0	93.0	93.0	93.0	93.0	93.0	93.0	93.0	93.0	93.0	93.0	93.0	93.0	93.0	93.0	93.0	93.0	93.0	93.0	93.0	93.0	93.0	93.0
GIPC1	19-14496041-14496074-CCG	CCG	1086	15.0	24.0	24.0	30.0	30.0	30.0	30.0	33.0	33.0	33.0	33.0	33.0	33.0	33.0	33.0	36.0	36.0	36.0	36.0	39.0	48.0	69.0	111.0	114.0
GLS	2-190880872-190880920-GCA	AGC	1086	18.0	24.0	24.0	24.0	24.0	24.0	27.0	30.0	30.0	39.0	42.0	42.0	42.0	42.0	42.0	45.0	45.0	45.0	48.0	51.0	54.0	66.0	78.0	87.0
HOXD13	2-176093058-176093103-GCG	CGG	1086	15.0	15.0	15.0	15.0	15.0	15.0	15.0	15.0	15.0	15.0	15.0	15.0	15.0	15.0	15.0	15.0	15.0	15.0	15.0	15.0	15.0	15.0	15.0	15.0
HTT	4-3074876-3074933-CAG,4-3074927-3074936-CAA,4-3074939-3074966-CCG,4-3074966-3074972-CCT,4-3074983-3074994-GCC,4-3075029-3075040-CCG	AGC	1078	30.0	42.0	45.0	45.0	45.0	48.0	51.0	51.0	51.0	51.0	51.0	51.0	51.0	54.0	54.0	57.0	57.0	60.0	66.0	69.0	78.0	90.0	105.0	108.0
HTT	4-3074876-3074933-CAG,4-3074927-3074936-CAA,4-3074939-3074966-CCG,4-3074966-3074972-CCT,4-3074983-3074994-GCC,4-3075029-3075040-CCG	CCG	8	27.0	27.0	27.0	27.0	27.0	27.0	30.0	30.0	30.0	30.0	30.0	30.0	30.0	30.0	30.0	30.0	30.0	30.0	30.0	30.0	30.0	30.0	30.0	30.0
JPH3	16-87604287-87604329-CTG	CTG	1086	18.0	33.0	39.0	42.0	42.0	42.0	42.0	42.0	42.0	42.0	42.0	42.0	45.0	45.0	45.0	48.0	48.0	48.0	48.0	51.0	54.0	57.0	84.0	90.0
LRP12	8-104588961-104589000-CGA	CCG	1086	15.0	15.0	18.0	27.0	27.0	27.0	27.0	30.0	30.0	30.0	30.0	30.0	33.0	36.0	36.0	36.0	36.0	36.0	42.0	42.0	42.0	51.0	63.0	105.0
MARCHF6	5-10356346-10356411-ATTTT	ATTGT	1	1600.0	1600.0	1600.0	1600.0	1600.0	1600.0	1600.0	1600.0	1600.0	1600.0	1600.0	1600.0	1600.0	1600.0	1600.0	1600.0	1600.0	1600.0	1600.0	1600.0	1600.0	1600.0	1600.0	1600.0
MARCHF6	5-10356346-10356411-ATTTT	ATGTT	1	630.0	630.0	630.0	630.0	630.0	630.0	630.0	630.0	630.0	630.0	630.0	630.0	630.0	630.0	630.0	630.0	630.0	630.0	630.0	630.0	630.0	630.0	630.0	630.0
MARCHF6	5-10356346-10356411-ATTTT	ATTTT	1084	35.0	35.0	55.0	60.0	65.0	65.0	65.0	65.0	65.0	65.0	70.0	70.0	70.0	70.0	70.0	70.0	70.0	70.0	75.0	75.0	80.0	90.0	95.0	100.0
NOP56	20-2652733-2652757-GGCCTG,20-2652757-2652775-CGCCTG	CCTGGG	1086	12.0	18.0	18.0	18.0	18.0	18.0	24.0	24.0	24.0	24.0	30.0	36.0	36.0	36.0	36.0	36.0	36.0	36.0	36.0	42.0	48.0	48.0	60.0	60.0
NOTCH2NLC	1-149390802-149390841-GGC	CGG	1086	9.0	21.0	27.0	30.0	33.0	33.0	39.0	42.0	42.0	45.0	45.0	48.0	48.0	48.0	51.0	51.0	51.0	54.0	57.0	63.0	66.0	81.0	111.0	114.0
NUTM2B-AS1	10-79826383-79826404-GGC	CGG	1084	15.0	15.0	21.0	21.0	21.0	21.0	21.0	30.0	30.0	30.0	30.0	30.0	30.0	30.0	30.0	30.0	30.0	30.0	33.0	42.0	42.0	48.0	57.0	57.0
PABPN1	14-23321472-23321490-GCG	CGG	1086	18.0	18.0	18.0	18.0	18.0	18.0	18.0	18.0	18.0	18.0	18.0	18.0	18.0	18.0	18.0	18.0	18.0	18.0	18.0	18.0	18.0	18.0	21.0	21.0
PHOX2B	4-41745972-41746032-GCN	CTG	10	9.0	9.0	9.0	9.0	9.0	9.0	9.0	9.0	9.0	9.0	9.0	9.0	9.0	9.0	9.0	9.0	9.0	9.0	9.0	9.0	9.0	9.0	9.0	9.0
PHOX2B	4-41745972-41746032-GCN	CCG	1075	9.0	12.0	12.0	12.0	12.0	12.0	12.0	12.0	12.0	12.0	12.0	12.0	12.0	12.0	12.0	12.0	12.0	12.0	12.0	12.0	12.0	12.0	15.0	15.0
PHOX2B	4-41745972-41746032-GCN	CCGCTG	1	18.0	18.0	18.0	18.0	18.0	18.0	18.0	18.0	18.0	18.0	18.0	18.0	18.0	18.0	18.0	18.0	18.0	18.0	18.0	18.0	18.0	18.0	18.0	18.0
PPP2R2B	5-146878727-146878757-GCT	CTG	1086	15.0	27.0	27.0	30.0	30.0	30.0	30.0	30.0	30.0	30.0	30.0	30.0	39.0	39.0	39.0	39.0	42.0	45.0	45.0	48.0	48.0	57.0	75.0	78.0
RFC1	4-39348424-39348479-AAAAG	AAGAC	1	1655.0	1655.0	1655.0	1655.0	1655.0	1655.0	1655.0	1655.0	1655.0	1655.0	1655.0	1655.0	1655.0	1655.0	1655.0	1655.0	1655.0	1655.0	1655.0	1655.0	1655.0	1655.0	1655.0	1655.0
RFC1	4-39348424-39348479-AAAAG	AAAGG	12	90.0	90.0	90.0	90.0	90.0	90.0	135.0	135.0	140.0	140.0	150.0	160.0	160.0	180.0	180.0	190.0	190.0	225.0	225.0	235.0	235.0	315.0	315.0	315.0
RFC1	4-39348424-39348479-AAAAG	AGGGG	3	180.0	180.0	180.0	180.0	180.0	180.0	210.0	210.0	210.0	210.0	210.0	210.0	210.0	210.0	210.0	210.0	530.0	530.0	530.0	530.0	530.0	530.0	530.0	530.0
RFC1	4-39348424-39348479-AAAAG	AAAAG	957	30.0	40.0	40.0	45.0	45.0	45.0	50.0	50.0	50.0	50.0	55.0	55.0	55.0	55.0	65.0	75.0	160.0	255.0	330.0	385.0	495.0	650.0	685.0	715.0
RFC1	4-39348424-39348479-AAAAG	AAAAGG	4	114.0	114.0	114.0	114.0	114.0	126.0	126.0	126.0	126.0	126.0	126.0	132.0	132.0	132.0	132.0	132.0	132.0	132.0	198.0	198.0	198.0	198.0	198.0	198.0
RFC1	4-39348424-39348479-AAAAG	AAAGGG	27	126.0	126.0	162.0	186.0	186.0	192.0	204.0	204.0	210.0	216.0	240.0	246.0	246.0	276.0	282.0	306.0	306.0	306.0	312.0	312.0	372.0	396.0	396.0	396.0
RFC1	4-39348424-39348479-AAAAG	AGGGC	1	1030.0	1030.0	1030.0	1030.0	1030.0	1030.0	1030.0	1030.0	1030.0	1030.0	1030.0	1030.0	1030.0	1030.0	1030.0	1030.0	1030.0	1030.0	1030.0	1030.0	1030.0	1030.0	1030.0	1030.0
RFC1	4-39348424-39348479-AAAAG	ACGGG	4	70.0	70.0	70.0	70.0	70.0	80.0	80.0	80.0	80.0	80.0	80.0	85.0	85.0	85.0	85.0	85.0	85.0	85.0	90.0	90.0	90.0	90.0	90.0	90.0
RFC1	4-39348424-39348479-AAAAG	AAGGG	25	50.0	50.0	85.0	90.0	130.0	135.0	135.0	140.0	140.0	145.0	150.0	160.0	160.0	200.0	210.0	220.0	225.0	240.0	240.0	325.0	335.0	345.0	345.0	345.0
RFC1	4-39348424-39348479-AAAAG	AAGAG	51	60.0	65.0	70.0	75.0	80.0	80.0	80.0	80.0	85.0	85.0	85.0	90.0	95.0	100.0	105.0	115.0	125.0	165.0	200.0	220.0	245.0	280.0	280.0	280.0
RFC1	4-39348424-39348479-AAAAG	AAAAGAAAGG	1	240.0	240.0	240.0	240.0	240.0	240.0	240.0	240.0	240.0	240.0	240.0	240.0	240.0	240.0	240.0	240.0	240.0	240.0	240.0	240.0	240.0	240.0	240.0	240.0
RILPL1	12-123533720-123533750-GGC	CGG	1086	15.0	24.0	24.0	30.0	30.0	30.0	30.0	30.0	30.0	30.0	30.0	30.0	30.0	30.0	30.0	30.0	30.0	30.0	30.0	30.0	30.0	36.0	39.0	42.0
RUNX2	6-45422750-45422792-GCN	AGC	2	18.0	18.0	18.0	18.0	18.0	18.0	18.0	18.0	18.0	18.0	18.0	18.0	18.0	18.0	18.0	18.0	18.0	18.0	18.0	18.0	18.0	18.0	18.0	18.0
RUNX2	6-45422750-45422792-GCN	CGG	1083	9.0	15.0	15.0	15.0	15.0	15.0	15.0	15.0	15.0	15.0	15.0	15.0	15.0	15.0	15.0	15.0	15.0	15.0	15.0	15.0	15.0	15.0	15.0	15.0
SAMD12	8-118366812-118366918-AAAAT	AACAT	2	295.0	295.0	295.0	295.0	295.0	295.0	295.0	295.0	295.0	295.0	295.0	370.0	370.0	370.0	370.0	370.0	370.0	370.0	370.0	370.0	370.0	370.0	370.0	370.0
SAMD12	8-118366812-118366918-AAAAT	AAAAT	1083	25.0	35.0	35.0	35.0	35.0	35.0	35.0	40.0	40.0	40.0	45.0	50.0	60.0	65.0	65.0	65.0	70.0	70.0	70.0	75.0	75.0	100.0	635.0	655.0
SAMD12	8-118366812-118366918-AAAAT	AATAC	1	1245.0	1245.0	1245.0	1245.0	1245.0	1245.0	1245.0	1245.0	1245.0	1245.0	1245.0	1245.0	1245.0	1245.0	1245.0	1245.0	1245.0	1245.0	1245.0	1245.0	1245.0	1245.0	1245.0	1245.0
SOX3	X-140504316-140504361-NGC	CGG	896	12.0	12.0	12.0	12.0	12.0	12.0	12.0	12.0	12.0	12.0	12.0	12.0	12.0	12.0	12.0	12.0	12.0	12.0	12.0	12.0	12.0	12.0	12.0	12.0
STARD7	2-96197066-96197121-AAAAT	AAAATAACATAACAT	10	360.0	360.0	360.0	360.0	360.0	360.0	360.0	375.0	375.0	375.0	375.0	375.0	375.0	375.0	375.0	375.0	375.0	375.0	375.0	375.0	420.0	420.0	420.0	420.0
STARD7	2-96197066-96197121-AAAAT	AAACT	84	45.0	45.0	45.0	45.0	45.0	45.0	45.0	50.0	50.0	50.0	50.0	50.0	50.0	50.0	50.0	50.0	50.0	50.0	55.0	75.0	270.0	425.0	575.0	575.0
STARD7	2-96197066-96197121-AAAAT	AAAAC	8	65.0	65.0	65.0	70.0	70.0	70.0	70.0	70.0	70.0	75.0	75.0	80.0	80.0	80.0	80.0	80.0	80.0	85.0	85.0	85.0	90.0	90.0	90.0	90.0
STARD7	2-96197066-96197121-AAAAT	AACAC	1	65.0	65.0	65.0	65.0	65.0	65.0	65.0	65.0	65.0	65.0	65.0	65.0	65.0	65.0	65.0	65.0	65.0	65.0	65.0	65.0	65.0	65.0	65.0	65.0
STARD7	2-96197066-96197121-AAAAT	AAAAT	945	35.0	45.0	50.0	50.0	50.0	55.0	55.0	55.0	55.0	55.0	55.0	60.0	60.0	60.0	60.0	65.0	65.0	70.0	70.0	75.0	75.0	105.0	645.0	795.0
STARD7	2-96197066-96197121-AAAAT	AACAT	38	45.0	45.0	45.0	50.0	55.0	55.0	60.0	60.0	60.0	60.0	60.0	60.0	60.0	65.0	65.0	65.0	70.0	75.0	75.0	80.0	80.0	120.0	120.0	120.0
TBP	6-170561906-170562017-GCA	AGC	1086	27.0	33.0	39.0	42.0	45.0	45.0	45.0	48.0	48.0	48.0	48.0	51.0	51.0	51.0	51.0	51.0	51.0	54.0	54.0	54.0	57.0	60.0	72.0	75.0
TCF4	18-55586155-55586227-CAG	AGC	1086	27.0	27.0	27.0	27.0	27.0	33.0	33.0	33.0	33.0	33.0	33.0	42.0	42.0	42.0	45.0	48.0	54.0	63.0	72.0	75.0	93.0	210.0	477.0	2565.0
THAP11	16-67842863-67842950-CAG	AGC	1086	15.0	27.0	27.0	27.0	27.0	27.0	27.0	30.0	30.0	30.0	30.0	30.0	30.0	30.0	30.0	30.0	30.0	30.0	30.0	30.0	30.0	33.0	36.0	36.0
XYLT1	16-17470907-17470922-GCC	CCG	1086	21.0	21.0	21.0	21.0	27.0	27.0	27.0	27.0	27.0	27.0	27.0	27.0	27.0	27.0	27.0	30.0	33.0	45.0	48.0	63.0	75.0	90.0	129.0	210.0
YEATS2	3-183712187-183712222-TTTTA	ATTTT	971	20.0	35.0	35.0	35.0	35.0	35.0	35.0	35.0	35.0	35.0	40.0	40.0	45.0	45.0	45.0	50.0	50.0	55.0	55.0	55.0	60.0	85.0	100.0	100.0
YEATS2	3-183712187-183712222-TTTTA	ATGTT	114	40.0	40.0	40.0	45.0	45.0	45.0	50.0	50.0	50.0	50.0	50.0	50.0	50.0	55.0	55.0	55.0	55.0	55.0	55.0	55.0	60.0	65.0	65.0	65.0
YEATS2	3-183712187-183712222-TTTTA	ATGTTATTTT	1	50.0	50.0	50.0	50.0	50.0	50.0	50.0	50.0	50.0	50.0	50.0	50.0	50.0	50.0	50.0	50.0	50.0	50.0	50.0	50.0	50.0	50.0	50.0	50.0
ZFHX3	16-72787694-72787757-GCC	CCG	1086	12.0	18.0	24.0	24.0	24.0	24.0	24.0	24.0	24.0	24.0	24.0	24.0	24.0	24.0	24.0	24.0	24.0	24.0	24.0	24.0	27.0	30.0	45.0	45.0
ZIC2	13-99985448-99985493-GCN	CGG	1086	12.0	12.0	12.0	12.0	12.0	12.0	12.0	12.0	12.0	12.0	12.0	12.0	12.0	12.0	12.0	12.0	12.0	12.0	12.0	12.0	12.0	12.0	18.0	18.0
ZNF713	7-55887600-55887639-GCG,7-55887713-55887809-GGCGGAGGCGGGG,7-55887803-55887847-GGGCGGC,7-55887839-55887856-GGC,7-55887848-55887870-GGCGGCG,7-55887862-55887888-GGC,7-55887871-55887903-GGCGGCGGCGGCGGCG,7-55887887-55887904-GGC	CGGCGGG	824	28.0	35.0	35.0	35.0	42.0	42.0	42.0	42.0	49.0	49.0	49.0	49.0	49.0	56.0	56.0	56.0	63.0	63.0	63.0	70.0	77.0	91.0	105.0	112.0
ZNF713	7-55887600-55887639-GCG,7-55887713-55887809-GGCGGAGGCGGGG,7-55887803-55887847-GGGCGGC,7-55887839-55887856-GGC,7-55887848-55887870-GGCGGCG,7-55887862-55887888-GGC,7-55887871-55887903-GGCGGCGGCGGCGGCG,7-55887887-55887904-GGC	AGGCGGGGGGCGG	5	65.0	65.0	65.0	65.0	78.0	78.0	78.0	78.0	78.0	78.0	78.0	78.0	78.0	78.0	91.0	91.0	91.0	91.0	91.0	91.0	91.0	91.0	91.0	91.0
ZNF713	7-55887600-55887639-GCG,7-55887713-55887809-GGCGGAGGCGGGG,7-55887803-55887847-GGGCGGC,7-55887839-55887856-GGC,7-55887848-55887870-GGCGGCG,7-55887862-55887888-GGC,7-55887871-55887903-GGCGGCGGCGGCGGCG,7-55887887-55887904-GGC	CGG	256	27.0	33.0	36.0	36.0	39.0	39.0	39.0	39.0	39.0	39.0	39.0	45.0	45.0	45.0	45.0	45.0	45.0	45.0	48.0	54.0	63.0	84.0	195.0	195.0
ZNF713	7-55887600-55887639-GCG,7-55887713-55887809-GGCGGAGGCGGGG,7-55887803-55887847-GGGCGGC,7-55887839-55887856-GGC,7-55887848-55887870-GGCGGCG,7-55887862-55887888-GGC,7-55887871-55887903-GGCGGCGGCGGCGGCG,7-55887887-55887904-GGC	CGGCGGCGGCGGCGGG	1	48.0	48.0	48.0	48.0	48.0	48.0	48.0	48.0	48.0	48.0	48.0	48.0	48.0	48.0	48.0	48.0	48.0	48.0	48.0	48.0	48.0	48.0	48.0	48.0
